# Multimodal profiling of term human decidua reveals tissue-specific immune adaptations with maternal obesity

**DOI:** 10.1101/2022.11.01.514598

**Authors:** Suhas Sureshchandra, Brianna M. Doratt, Norma Mendoza, Monica Rincon, Nicole E. Marshall, Ilhem Messaoudi

**Author notes:** Corresponding Author: Ilhem Messaoudi, Department of Microbiology, Immunology and Molecular Genetics, College of Medicine, University of Kentucky, 760 Press Avenue, Lexington, KY 40536.

## Abstract

The leukocyte diversity of early maternal-fetal interface has been recently described, however, characterization of decidua at term is still pending. We, therefore, profiled the CD45+ compartment within human term decidua collected via cesarean section. Relative to the first trimester, our analyses revealed a shift from NK cells and macrophages to T-cells and enhanced activation of all immune cells. T-cells in the decidua were phenotypically distinct from their blood counterparts and demonstrated significant clonotype sharing. Using pseudo-temporal analyses of macrophages, we characterize previously undescribed diversity of bonafide tissue resident decidual macrophages. The frequency of this population correlated with high pregravid maternal body mass index but responded poorly to bacteria ligands. Collectively, these findings provide evidence of skewing of decidual myeloid cells towards immunoregulation representing a possible mechanism to safeguard the fetus. This immune cell atlas of term decidua is an asset for future studies investigating pathological conditions that compromise reproductive success.

**One sentence summary:** Human immune cell atlas of term decidua and observed alterations with pre-gravid obesity.
