## Supplemental Table 3 for "Multimodal profiling of term human decidua reveals tissue-specific immune adaptations with maternal obesity"

### Sheet: Drlow macs DEG Obese VS Lean
Supp Table 3: Gene markers for macrophage clusters identified by 3′ gene expression analysis, related to Figure 5.
Gene	p_val	avg_log2FC	pct.1	pct.2	p_val_adj
HSPA5	6.59814e-28	1.31062	0.674	0.439	1.17414e-23
H1FX	2.37257e-39	1.26921	0.778	0.525	4.222e-35
HIST1H1C	3.33951e-44	1.22531	0.661	0.317	5.94265e-40
EIF4A3	2.11721e-14	0.792687	0.526	0.332	3.76757e-10
NCF1	1.28503e-24	0.637539	0.878	0.723	2.28671e-20
TKT	4.17964e-34	0.58628	0.958	0.924	7.43767e-30
TXNIP	1.41531e-15	0.552815	0.547	0.33	2.51854e-11
PLIN2	1.48453e-14	0.545145	0.88	0.794	2.64171e-10
SQSTM1	1.43749e-20	0.537596	0.863	0.744	2.55802e-16
FTL	6.482e-33	0.535349	1	1	1.15347e-28
SLC25A6	6.4655e-32	0.497466	0.972	0.929	1.15054e-27
UBC	2.57201e-18	0.483814	1	1	4.5769e-14
ACTG1	6.9121e-28	0.467422	0.994	0.995	1.23001e-23
HMOX1	2.10879e-11	0.441756	0.493	0.315	3.75258e-07
BTF3	2.33724e-30	0.431604	0.985	0.944	4.15912e-26
HERPUD1	8.39988e-14	0.418187	0.523	0.33	1.49476e-09
LYZ	1.57864e-20	0.379111	1	1	2.80919e-16
ANXA1	1.62053e-09	0.377834	0.995	0.992	2.88373e-05
MAP1LC3B	2.3893e-10	0.370548	0.812	0.739	4.25176e-06
CEBPD	3.10363e-08	0.367968	0.839	0.754	0.00055229
RACK1	3.38593e-24	0.366659	0.999	0.992	6.02527e-20
HNRNPA1	4.68985e-16	0.365916	0.878	0.805	8.34558e-12
LIMD2	1.77554e-14	0.354095	0.674	0.497	3.15957e-10
CLEC2B	2.26727e-11	0.349359	0.567	0.401	4.03461e-07
TPT1	2.95976e-44	0.337423	1	1	5.26689e-40
EVI2B	9.39031e-12	0.336323	0.793	0.716	1.67101e-07
ZFP36L2	8.58252e-11	0.3291	0.474	0.284	1.52726e-06
PLP2	3.09806e-11	0.326662	0.791	0.668	5.513e-07
TMEM176B	8.26466e-09	0.326383	0.618	0.472	0.00014707
LAMTOR1	5.47889e-12	0.324165	0.69	0.546	9.74968e-08
RELT	3.49413e-08	0.322515	0.615	0.518	0.000621781
VSIR	1.57425e-09	0.314598	0.755	0.678	2.80138e-05
NACA	1.09246e-22	0.314221	1	0.995	1.94403e-18
EIF3G	1.2725e-12	0.313697	0.793	0.698	2.26442e-08
CCL4L2	0.448927	-0.482007	0.595	0.558	1
CALM1	5.54271e-10	0.311497	0.837	0.741	9.86325e-06
NSA2	5.59881e-12	0.306826	0.568	0.383	9.96309e-08
CLEC4E	1.57795e-08	-0.301232	0.496	0.642	0.000280796
CFLAR	6.28104e-10	-0.303186	0.647	0.782	1.11771e-05
PDE4A	6.35948e-18	-0.304932	0.199	0.404	1.13167e-13
LY6E	2.43331e-11	-0.306131	0.402	0.584	4.33008e-07
PDE4DIP	8.01128e-15	-0.306829	0.374	0.586	1.42561e-10
ATP2B1-AS1	5.34473e-10	-0.308106	0.974	0.99	9.51094e-06
S100A6	1.155e-21	-0.309715	1	1	2.05532e-17
ZNF267	1.25296e-13	-0.312482	0.438	0.624	2.22964e-09
SAMSN1	1.30121e-11	-0.313504	0.618	0.777	2.31551e-07
WTAP	1.93836e-09	-0.3177	0.595	0.716	3.44931e-05
BCL2A1	4.85019e-12	-0.31852	0.962	0.982	8.63092e-08
LIMS1	3.9768e-10	-0.322601	0.485	0.602	7.07672e-06
NAMPT	8.90555e-13	-0.323977	0.954	0.985	1.58474e-08
IRAK3	1.18112e-12	-0.324879	0.426	0.604	2.10179e-08
GRINA	2.86262e-15	-0.326185	0.634	0.802	5.09404e-11
SH3BP2	2.89294e-12	-0.32739	0.567	0.718	5.14799e-08
GBP2	2.46686e-10	-0.332045	0.652	0.754	4.38977e-06
LAIR1	9.7734e-15	-0.336738	0.399	0.594	1.73918e-10
METRNL	1.20936e-13	-0.340123	0.768	0.871	2.15206e-09
SELENOK	9.0042e-08	-0.341583	0.515	0.632	0.0016023
TNFRSF1B	3.02082e-14	-0.34556	0.703	0.822	5.37555e-10
TYROBP	5.22151e-30	-0.348667	0.996	0.995	9.29168e-26
GM2A	5.12744e-27	-0.352258	0.186	0.447	9.12428e-23
HLA-DPB1	1.53337e-06	-0.35228	0.794	0.845	0.0272863
WARS	4.95117e-11	-0.353001	0.549	0.693	8.8106e-07
TREM1	8.55492e-11	-0.35961	0.815	0.891	1.52235e-06
RASGEF1B	1.17299e-14	-0.359693	0.657	0.794	2.08733e-10
BLOC1S1	2.24811e-16	-0.35972	0.396	0.594	4.00051e-12
TXN	1.99545e-09	-0.360723	0.652	0.759	3.55091e-05
AC007952.4	2.48905e-08	-0.363042	0.403	0.548	0.000442926
CARD16	5.02804e-14	-0.364284	0.595	0.736	8.94739e-10
BASP1	6.04004e-08	-0.366886	0.631	0.728	0.00107483
NFE2L2	2.58421e-17	-0.383301	0.428	0.632	4.5986e-13
AC015912.3	2.17131e-14	-0.383335	0.36	0.558	3.86385e-10
RNF19B	1.20211e-17	-0.392868	0.474	0.688	2.13915e-13
SERF2	3.9718e-32	-0.398506	0.97	0.992	7.06782e-28
VAMP5	3.93051e-11	-0.400958	0.453	0.609	6.99435e-07
FAU	1.67929e-39	-0.409292	0.997	1	2.9883e-35
SERPINB1	2.85735e-08	-0.41004	0.864	0.901	0.000508465
DDX60L	4.66944e-32	-0.412063	0.199	0.492	8.30927e-28
MARCKS	4.97861e-14	-0.413682	0.824	0.911	8.85944e-10
ATP13A3	7.73568e-19	-0.419397	0.599	0.794	1.37656e-14
HSPA1A	0.457335	-0.315759	0.896	0.825	1
HLA-DQB1	1.92322e-17	-0.422504	0.506	0.718	3.42237e-13
REL	1.48095e-19	-0.428043	0.711	0.868	2.63534e-15
ACSL1	3.14467e-18	-0.446764	0.724	0.863	5.59594e-14
VCAN	9.90795e-14	-0.447171	0.82	0.868	1.76312e-09
TMSB10	9.63593e-44	-0.450382	0.999	1	1.71471e-39
RETN	3.77381e-15	-0.452752	0.231	0.421	6.7155e-11
KLF6	4.07265e-25	-0.466671	0.993	1	7.24728e-21
TNFAIP3	5.14961e-20	-0.468675	0.896	0.944	9.16374e-16
DUSP6	3.8272e-13	-0.470126	0.812	0.868	6.81051e-09
CD44	2.01583e-33	-0.472127	0.978	0.995	3.58716e-29
IER3	6.1952e-09	-0.476907	0.992	0.992	0.000110243
DNAAF1	6.86915e-33	-0.502682	0.182	0.47	1.22237e-28
IFI6	1.48981e-25	-0.529614	0.361	0.629	2.65112e-21
NFKB1	5.12436e-25	-0.541569	0.591	0.822	9.1188e-21
ATP2B1	1.20713e-30	-0.547529	0.863	0.949	2.14809e-26
OTUD1	2.79469e-23	-0.552352	0.561	0.766	4.97315e-19
SLC25A37	5.23202e-23	-0.558286	0.789	0.904	9.31038e-19
HLA-DPA1	1.85426e-14	-0.564127	0.78	0.896	3.29965e-10
FCER1G	7.25605e-37	-0.567058	0.954	0.982	1.29121e-32
S100A11	2.88338e-47	-0.580681	0.991	0.997	5.13097e-43
CD300E	1.34463e-27	-0.587739	0.701	0.858	2.39277e-23
CD55	3.79271e-29	-0.604544	0.863	0.957	6.74914e-25
CST3	1.29147e-51	-0.604676	0.99	0.985	2.29817e-47
TNF	8.33407e-11	-0.624174	0.549	0.67	1.48305e-06
MT2A	1.16022e-07	-0.629261	0.306	0.426	0.00206462
ISG15	5.11837e-21	-0.648675	0.377	0.609	9.10815e-17
OLR1	6.84899e-24	-0.649909	0.487	0.703	1.21878e-19
TNFAIP6	1.86232e-30	-0.662321	0.222	0.5	3.31401e-26
SERPINB9	9.09722e-40	-0.678594	0.636	0.868	1.61885e-35
SOD2	2.91451e-53	-0.683949	0.984	0.997	5.18637e-49
IER2	1.61086e-05	0.420622	0.785	0.688	0.286652
IL1B	3.13566e-23	-0.686884	0.98	0.99	5.57991e-19
AQP9	4.81929e-46	-0.751468	0.598	0.871	8.57592e-42
SERPINB2	2.96126e-09	-0.798426	0.309	0.437	5.26957e-05
CCL3	1.35403e-25	-0.832905	0.991	0.997	2.40949e-21
TIMP1	7.06807e-20	-0.859887	0.915	0.952	1.25776e-15
IL1RN	1.55701e-23	-0.899613	0.701	0.845	2.77069e-19
PTGS2	8.0527e-14	-0.915471	0.547	0.67	1.43298e-09
LGALS2	2.17718e-76	-1.03524	0.319	0.782	3.8743e-72
EREG	1.61484e-39	-1.07581	0.746	0.901	2.8736e-35
IGKC	5.81795e-60	-1.10145	0.185	0.589	1.0353e-55
THBS1	6.32432e-41	-1.13906	0.15	0.449	1.12541e-36
HLA-DRB1	7.53162e-64	-1.19908	0.855	0.962	1.34025e-59
CCL4	1.23904e-12	-1.20381	0.746	0.782	2.20488e-08
MTRNR2L8	1.43361e-71	-1.25411	0.653	0.871	2.5511e-67
AC020656.1	8.99868e-85	-1.48176	0.245	0.708	1.60131e-80

### Sheet: Drhigh macs DEG Obese VS Lean
Supp Table 3: Gene markers for macrophage clusters identified by 3′ gene expression analysis, related to Figure 5.
Gene	p_val	avg_log2FC	pct.1	pct.2	p_val_adj
ABL2	2.65796e-18	-0.549017	0.345	0.501	4.72984e-14
AC016831.1	8.79645e-07	-0.267437	0.345	0.433	0.0156533
AC020656.1	9.37287e-55	-1.02003	0.203	0.483	1.6679e-50
ACSL1	1.17798e-11	-0.359958	0.399	0.531	2.09622e-07
ADAM17	3.84445e-09	-0.251485	0.351	0.471	6.8412e-05
AFF4	1.0398e-06	-0.275877	0.318	0.422	0.0185032
AKAP13	6.8697e-10	-0.271526	0.691	0.787	1.22246e-05
AQP9	2.51567e-24	-0.623189	0.371	0.553	4.47664e-20
ARL4C	6.35533e-10	-0.463892	0.334	0.444	1.13093e-05
ARL8B	7.60363e-09	-0.309221	0.475	0.576	0.000135307
ATOX1	2.55108e-09	-0.2951	0.381	0.5	4.53964e-05
ATP13A3	4.15937e-14	-0.384448	0.403	0.542	7.40161e-10
ATP1B3	5.00886e-18	-0.421941	0.584	0.708	8.91326e-14
ATP2B1	1.32653e-21	-0.579655	0.518	0.655	2.36057e-17
ATP2B1-AS1	2.60888e-12	-0.429735	0.751	0.831	4.6425e-08
ATP5MG	4.91688e-13	-0.265489	0.648	0.754	8.74959e-09
BASP1	1.58163e-05	-0.29524	0.537	0.6	0.281451
BAZ1A	2.05316e-08	-0.280964	0.422	0.537	0.00036536
BCL2A1	5.87954e-26	-0.450134	0.902	0.952	1.04626e-21
BLOC1S1	3.06576e-23	-0.436827	0.349	0.545	5.45553e-19
CARD16	2.30086e-14	-0.39508	0.279	0.424	4.09438e-10
CCL4	1.20555e-05	-0.282757	0.876	0.919	0.214528
CCRL2	1.00124e-11	-0.316201	0.32	0.442	1.78171e-07
CD300E	2.54059e-09	-0.438827	0.329	0.442	4.52098e-05
CD44	1.73502e-23	-0.444135	0.895	0.932	3.08747e-19
CD55	2.3549e-18	-0.499299	0.499	0.653	4.19054e-14
CFLAR	3.49057e-34	-0.620751	0.72	0.865	6.21147e-30
CHMP1B	4.53288e-08	-0.310335	0.702	0.783	0.000806625
CLEC4E	2.87795e-13	-0.370159	0.275	0.413	5.12131e-09
CLK1	1.84909e-06	-0.263351	0.492	0.578	0.0329046
COX5B	3.73595e-12	-0.283407	0.564	0.686	6.64813e-08
COX6A1	9.09541e-15	-0.328721	0.541	0.67	1.61853e-10
COX6B1	2.79393e-19	-0.371584	0.543	0.716	4.9718e-15
COX6C	1.93422e-08	-0.262417	0.447	0.558	0.000344194
COX7B	5.28359e-09	-0.26915	0.483	0.594	9.40214e-05
COX7C	6.65824e-17	-0.328085	0.633	0.766	1.18483e-12
COX8A	2.15099e-10	-0.278251	0.503	0.63	3.82768e-06
CST3	3.58785e-35	-0.450136	0.987	0.989	6.38457e-31
CXCL3	0.0027064	-0.412527	0.522	0.556	1
CXCL8	1.26285e-08	-0.414409	0.937	0.943	0.000224724
CYCS	5.14108e-07	-0.292454	0.68	0.759	0.00914856
CYTH1	2.03007e-09	-0.307812	0.39	0.516	3.61251e-05
DNAJA1	0.000124536	-0.365776	0.747	0.763	1
DNAJB1	0.152458	-0.271254	0.71	0.686	1
EGR1	0.962998	-0.252117	0.446	0.435	1
EIF4E	5.4547e-06	-0.324905	0.511	0.607	0.0970663
ELL2	7.97107e-18	-0.393234	0.364	0.542	1.41845e-13
EMP3	2.53516e-09	-0.264244	0.8	0.857	4.51132e-05
EREG	1.82071e-26	-1.01666	0.634	0.736	3.23995e-22
ETS2	1.58203e-09	-0.307194	0.454	0.596	2.81522e-05
EZR	2.70615e-22	-0.492745	0.266	0.454	4.81559e-18
FAM107B	2.09885e-14	-0.386388	0.431	0.587	3.7349e-10
FAM133B	1.31084e-09	-0.25466	0.356	0.485	2.33263e-05
FAM49A	1.83825e-12	-0.407786	0.381	0.509	3.27117e-08
FAU	6.93426e-63	-0.466032	0.986	0.993	1.23395e-58
FCER1G	3.02431e-21	-0.345273	0.959	0.97	5.38176e-17
FNIP2	2.77207e-12	-0.363985	0.389	0.522	4.9329e-08
FOSL2	1.72619e-08	-0.26254	0.571	0.687	0.000307175
GBP2	1.39273e-07	-0.305477	0.526	0.612	0.00247837
GNG5	3.67414e-14	-0.297638	0.784	0.864	6.53813e-10
HCST	1.18733e-13	-0.384962	0.467	0.602	2.11286e-09
HLA-DQA1	6.13374e-14	-0.602456	0.883	0.896	1.0915e-09
HLA-DRB1	1.82236e-115	-0.983517	0.981	0.986	3.24288e-111
HNRNPC	4.31691e-10	-0.267309	0.789	0.865	7.68194e-06
HSPD1	0.00182934	-0.403767	0.581	0.608	1
HSPE1	2.08642e-14	-0.571814	0.519	0.645	3.71278e-10
HSPH1	1.45768e-06	-0.41752	0.419	0.499	0.0259395
ICAM1	1.07747e-14	-0.348982	0.65	0.783	1.91736e-10
IFI44L	7.51283e-19	-0.437417	0.239	0.401	1.33691e-14
IFI6	1.95131e-12	-0.346913	0.56	0.681	3.47236e-08
IFITM3	7.66712e-21	-0.630044	0.48	0.636	1.36436e-16
IGKC	1.80063e-79	-1.11757	0.158	0.521	3.20422e-75
IL1RN	2.21403e-12	-0.568033	0.493	0.617	3.93987e-08
INSIG1	8.93786e-09	-0.301015	0.439	0.555	0.000159049
IQGAP1	1.05573e-09	-0.269319	0.547	0.684	1.87868e-05
ISG15	3.22468e-47	-1.12129	0.381	0.663	5.73832e-43
IVNS1ABP	5.9678e-13	-0.354052	0.287	0.433	1.06197e-08
KDM6B	5.5628e-16	-0.370424	0.582	0.744	9.899e-12
KMT2E	8.9705e-14	-0.377547	0.351	0.496	1.5963e-09
KYNU	2.25569e-11	-0.371366	0.364	0.479	4.014e-07
LST1	2.71762e-12	-0.365182	0.742	0.821	4.836e-08
LY6E	2.00151e-09	-0.282089	0.381	0.517	3.56169e-05
LY96	2.69127e-12	-0.31812	0.44	0.578	4.78911e-08
MALAT1	4.01678e-38	-0.39952	0.999	1	7.14786e-34
METRNL	2.60634e-09	-0.293464	0.578	0.679	4.63799e-05
MIR155HG	6.18924e-23	-0.605361	0.468	0.643	1.10138e-18
MT-CO2	3.60293e-22	-0.272563	0.999	1	6.41141e-18
MT2A	1.6557e-27	-1.00953	0.333	0.53	2.94631e-23
MTRNR2L8	8.17241e-156	-1.71726	0.523	0.849	1.45428e-151
NEAT1	7.13817e-22	-0.344413	0.997	0.998	1.27024e-17
NFE2L2	5.07824e-15	-0.452003	0.475	0.6	9.03674e-11
NFKB1	6.24059e-23	-0.477223	0.602	0.761	1.11051e-18
NFKB2	1.47211e-21	-0.498347	0.405	0.597	2.61962e-17
NINJ1	3.63501e-11	-0.311465	0.747	0.839	6.46851e-07
NR4A2	2.03775e-07	-0.385184	0.62	0.687	0.00362618
NR4A3	2.59457e-14	-0.398126	0.426	0.579	4.61704e-10
OLR1	6.72455e-13	-0.377206	0.804	0.85	1.19663e-08
PARP14	1.14366e-09	-0.285361	0.364	0.481	2.03514e-05
PDE4B	2.66249e-07	-0.281111	0.54	0.633	0.0047379
PDE4DIP	2.01727e-22	-0.468601	0.419	0.609	3.58974e-18
PDGFB	2.0277e-35	-0.573202	0.188	0.406	3.6083e-31
PELI1	6.79638e-06	-0.266233	0.41	0.498	0.120942
PFKFB3	3.07834e-11	-0.309252	0.467	0.615	5.4779e-07
PLAUR	1.09804e-10	-0.266624	0.955	0.973	1.95397e-06
PLEK	1.33997e-08	-0.272703	0.855	0.9	0.000238448
PNRC1	7.73452e-12	-0.262932	0.949	0.975	1.37636e-07
PNRC2	2.83726e-10	-0.273781	0.279	0.407	5.0489e-06
PPP1CB	3.78753e-19	-0.409128	0.411	0.589	6.7399e-15
PRDM1	1.62312e-11	-0.43121	0.376	0.502	2.88834e-07
PTGS2	5.38856e-15	-0.804316	0.488	0.6	9.58895e-11
PTPRE	4.12961e-10	-0.324859	0.44	0.576	7.34864e-06
RAB21	8.81587e-10	-0.27566	0.349	0.476	1.56878e-05
RALA	6.34438e-05	-0.282482	0.467	0.527	1
RASGEF1B	3.91507e-16	-0.367805	0.621	0.748	6.96687e-12
RBM47	1.19319e-12	-0.316705	0.355	0.491	2.12329e-08
RBX1	1.15856e-07	-0.253662	0.427	0.54	0.00206165
REL	8.97522e-43	-0.616725	0.729	0.886	1.59714e-38
RGS1	0.000228122	-0.329851	0.85	0.851	1
RILPL2	6.69235e-15	-0.430146	0.579	0.7	1.1909e-10
RNF144B	1.00776e-21	-0.437074	0.259	0.444	1.79332e-17
S100A11	2.54364e-36	-0.40677	0.978	0.995	4.52641e-32
S100A6	2.24916e-06	-0.307183	0.884	0.891	0.0400238
SAMSN1	9.34136e-29	-0.668544	0.306	0.512	1.6623e-24
SELENOK	1.43512e-22	-0.540825	0.467	0.651	2.55379e-18
SERF2	7.96702e-21	-0.338999	0.927	0.968	1.41773e-16
SERPINB9	2.00259e-53	-0.856936	0.526	0.763	3.56361e-49
SLC25A37	4.55631e-18	-0.614588	0.441	0.592	8.10795e-14
SOD2	1.4819e-32	-0.410574	0.976	0.986	2.63704e-28
SPAG9	3.90067e-10	-0.340281	0.402	0.529	6.94124e-06
TANK	1.55575e-06	-0.353271	0.393	0.491	0.0276845
THAP2	4.45152e-10	-0.376365	0.419	0.53	7.92148e-06
TMSB10	7.96646e-57	-0.500453	0.998	0.998	1.41763e-52
TNF	0.000808424	-0.284728	0.62	0.679	1
TNFAIP3	2.21166e-12	-0.268112	0.859	0.927	3.93565e-08
TNFAIP8	7.03761e-07	-0.262264	0.707	0.762	0.0125234
TNFRSF1B	4.91428e-08	-0.319151	0.408	0.521	0.000874495
TNIP1	4.14328e-10	-0.346984	0.324	0.444	7.37297e-06
TREM1	1.90674e-09	-0.397554	0.408	0.525	3.39304e-05
TXN	1.30985e-20	-0.561917	0.571	0.722	2.33089e-16
TYROBP	6.29845e-38	-0.342392	0.991	0.978	1.12081e-33
UBA52	1.26904e-43	-0.357929	0.983	0.986	2.25826e-39
UQCRB	2.87684e-14	-0.307972	0.675	0.785	5.11934e-10
USP12	7.79665e-34	-0.565321	0.348	0.578	1.38741e-29
VAMP5	7.4246e-06	-0.294002	0.371	0.45	0.132121
WTAP	2.35922e-21	-0.495773	0.576	0.728	4.19823e-17
XIST	1.2261e-11	-0.339492	0.635	0.759	2.18185e-07
YME1L1	9.51794e-05	-0.273132	0.343	0.422	1
ZBTB43	2.0792e-11	-0.364309	0.424	0.546	3.69993e-07
ZEB2	2.94112e-09	-0.266821	0.875	0.922	5.23372e-05
ZNF267	6.54852e-11	-0.322073	0.328	0.46	1.16531e-06
